# “A Fine-Tuned Phosphatidylinositol Profile Contributes to Colonocyte Differentiation and Malignization: Evidence From Integrated Omics”

**DOI:** 10.64898/2026.02.20.706976

**Authors:** Albert Maimó-Barceló, Joan Bestard-Escalas, Karim Pérez-Romero, Lucía Martín-Saiz, Josep Muncunill-Fortuny, Catalina Crespí, Marco A. Martínez, M. Laura Martin, Daniel H. Lopez, Gonzalo P. Martín, José M. Olea, José A. Fernández, Ramon M. Rodriguez, Gwendolyn Barceló-Coblijn

## Abstract

Membrane lipid composition changes concomitantly with human colonocyte differentiation, a tightly regulated process occurring along the colon crypt. This process is heavily disrupted in colon cancer. Nonetheless, the regulatory mechanisms driving these changes, especially the replacement of arachidonic acid phosphatidylinositol species with monounsaturated fatty acid species, and how they are altered in cancer, remain unknown. To establish the transcriptional networks underlying this remodeling, we integrated transcriptomic and lipidomic profiles of isolated healthy and tumor human colonocytes using system biology approaches; identifying key gene regulatory networks involved in arachidonic acid and eicosanoid metabolism and phosphatidylinositol cycle as significant regulators during differentiation. Consistently, a distinct impact was found on organoid differentiation depending on colonocyte subtype and specific prostaglandin. Remarkably, the shift and associated transcriptomic programs were lost in tumor that heightened phosphoinositide metabolism. Altogether, these results underscore the importance of lipid remodeling in colonocyte stemness maintenance and proper onset of differentiation programs.
