## Supplementary material and data tables for "“A Fine-Tuned Phosphatidylinositol Profile Contributes to Colonocyte Differentiation and Malignization: Evidence From Integrated Omics”": Supplementary Table 4.xlsx

### Sheet: Healthy High vs Low EPHB2
	C2: REACTOME Top 10													H: Hallmarks top 10
	GS	GS DETAILS	SIZE	ES	NES	NOM p-val	FDR q-val	FWER p-val	RANK AT MAX	LEADING EDGE				GS	GS DETAILS	SIZE	ES	NES	NOM p-val	FDR q-val	FWER p-val	RANK AT MAX	LEADING EDGE
1	CELL CYCLE CHECKPOINTS	Details ...	241	0.75	3.29	0	0	0	1850	tags=41%, list=9%, signal=45%			1	HALLMARK E2F TARGETS	Details ...	183	0.82	3.48	0	0	0	1732	tags=68%, list=9%, signal=74%
2	DNA REPLICATION	Details ...	126	0.79	3.14	0	0	0	1449	tags=38%, list=7%, signal=41%			2	HALLMARK G2M CHECKPOINT	Details ...	182	0.76	3.15	0	0	0	2258	tags=57%, list=11%, signal=63%
3	SYNTHESIS OF DNA	Details ...	119	0.78	3.13	0	0	0	1449	tags=37%, list=7%, signal=40%			3	HALLMARK MYC TARGETS V1	Details ...	177	0.66	2.77	0	0	0	3650	tags=46%, list=19%, signal=56%
4	G2 M CHECKPOINTS	Details ...	125	0.78	3.13	0	0	0	1232	tags=35%, list=6%, signal=37%			4	HALLMARK MYC TARGETS V2	Details ...	52	0.75	2.58	0	0	0	3097	tags=69%, list=16%, signal=82%
5	CELL CYCLE MITOTIC	Details ...	478	0.66	3.06	0	0	0	2041	tags=35%, list=10%, signal=38%			5	HALLMARK MITOTIC SPINDLE	Details ...	196	0.57	2.39	0	0	0	1981	tags=28%, list=10%, signal=30%
6	HOMOLOGY DIRECTED REPAIR	Details ...	94	0.79	3.02	0	0	0	1270	tags=48%, list=6%, signal=51%			6	HALLMARK DNA REPAIR	Details ...	141	0.54	2.16	0	0	0	3179	tags=33%, list=16%, signal=39%
7	MITOTIC SPINDLE CHECKPOINT	Details ...	104	0.75	2.98	0	0	0	1923	tags=46%, list=10%, signal=51%			7	HALLMARK WNT BETA CATENIN SIGNALING	Details ...	41	0.56	1.84	0	0	0.004	1767	tags=32%, list=9%, signal=35%
8	CHROMOSOME MAINTENANCE	Details ...	84	0.79	2.96	0	0	0	1873	tags=56%, list=10%, signal=62%			8	HALLMARK UNFOLDED PROTEIN RESPONSE	Details ...	97	0.45	1.75	0	0.001	0.015	5047	tags=43%, list=26%, signal=58%
9	S PHASE	Details ...	161	0.73	2.95	0	0	0	1608	tags=37%, list=8%, signal=40%			9	HALLMARK MTORC1 SIGNALING	Details ...	192	0.36	1.52	0.002	0.013	0.215	3367	tags=24%, list=17%, signal=29%
10	DNA REPLICATION PRE INITIATION	Details ...	98	0.75	2.93	0	0	0	1607	tags=31%, list=8%, signal=33%			10	HALLMARK SPERMATOGENESIS	Details ...	131	0.35	1.44	0.016	0.024	0.388	1031	tags=14%, list=5%, signal=14%
10	SYNTHESIS OF PA	Details ...	35	-0.61	-1.95	0	0.019	0.16	2406	tags=40%, list=12%, signal=45%			10	HALLMARK FATTY ACID METABOLISM	Details ...	153	-0.39	-1.63	0	0.01	0.066	4758	tags=37%, list=24%, signal=48%
9	XENOBIOTICS	Details ...	21	-0.71	-1.96	0.002	0.018	0.135	619	tags=33%, list=3%, signal=34%			8	HALLMARK BILE ACID METABOLISM	Details ...	110	-0.41	-1.64	0	0.011	0.056	2611	tags=25%, list=13%, signal=28%
8	DRUG ADME	Details ...	91	-0.54	-2.07	0	0.003	0.024	3233	tags=38%, list=16%, signal=46%			9	HALLMARK HYPOXIA	Details ...	192	-0.38	-1.64	0	0.01	0.057	3457	tags=27%, list=18%, signal=33%
6	CYTOCHROME P450 ARRANGED BY SUBSTRATE TYPE	Details ...	60	-0.59	-2.09	0	0.002	0.013	4336	tags=47%, list=22%, signal=60%			6	HALLMARK TNFA SIGNALING VIA NFKB	Details ...	191	-0.39	-1.69	0	0.01	0.036	4413	tags=37%, list=22%, signal=47%
7	ASPIRIN ADME	Details ...	33	-0.65	-2.09	0	0.002	0.014	3769	tags=45%, list=19%, signal=56%			7	HALLMARK HEME METABOLISM	Details ...	187	-0.4	-1.69	0	0.008	0.036	4576	tags=36%, list=23%, signal=47%
4	DIGESTION AND ABSORPTION	Details ...	23	-0.74	-2.12	0	0.002	0.006	1192	tags=35%, list=6%, signal=37%			5	HALLMARK INFLAMMATORY RESPONSE	Details ...	197	-0.4	-1.72	0	0.01	0.03	2956	tags=28%, list=15%, signal=33%
5	BIOLOGICAL OXIDATIONS	Details ...	194	-0.49	-2.12	0	0.002	0.008	3816	tags=38%, list=19%, signal=47%			4	HALLMARK COMPLEMENT	Details ...	194	-0.42	-1.79	0	0.004	0.011	4602	tags=39%, list=23%, signal=51%
3	BIOSYNTHESIS OF SPECIALIZED PRORESOLVING MEDIATORS SPMS	Details ...	19	-0.79	-2.18	0	0	0.001	1138	tags=37%, list=6%, signal=39%			3	HALLMARK KRAS SIGNALING UP	Details ...	194	-0.42	-1.85	0	0.002	0.004	2734	tags=27%, list=14%, signal=31%
2	DIGESTION	Details ...	19	-0.81	-2.23	0	0	0	1192	tags=42%, list=6%, signal=45%			2	HALLMARK IL6 JAK STAT3 SIGNALING	Details ...	85	-0.51	-1.93	0	0.002	0.003	4637	tags=45%, list=24%, signal=58%
1	ARACHIDONIC ACID METABOLISM	Details ...	58	-0.64	-2.28	0	0	0	1241	tags=31%, list=6%, signal=33%			1	HALLMARK XENOBIOTIC METABOLISM	Details ...	192	-0.45	-1.94	0	0.005	0.003	3427	tags=32%, list=17%, signal=38%

### Sheet: Tumor High vs Low EPHB2
	C2: REACTOME Top 10													H: Hallmarks top 10
	GS	GS DETAILS	SIZE	ES	NES	NOM p-val	FDR q-val	FWER p-val	RANK AT MAX	LEADING EDGE				GS	GS DETAILS	SIZE	ES	NES	NOM p-val	FDR q-val	FWER p-val	RANK AT MAX	LEADING EDGE
1	CELL CYCLE CHECKPOINTS	Details ...	241	0.68	3.26	0	0	0	3256	tags=51%, list=17%, signal=60%			1	E2F TARGETS	Details ...	183	0.75	3.44	0	0	0	3367	tags=70%, list=17%, signal=84%
2	CELL CYCLE MITOTIC	Details ...	478	0.62	3.19	0	0	0	3471	tags=48%, list=18%, signal=57%			2	G2M CHECKPOINT	Details ...	182	0.69	3.16	0	0	0	2324	tags=52%, list=12%, signal=58%
3	S PHASE	Details ...	161	0.7	3.16	0	0	0	2770	tags=48%, list=14%, signal=55%			3	MYC TARGETS V1	Details ...	177	0.64	2.94	0	0	0	4810	tags=56%, list=24%, signal=74%
4	DNA REPLICATION	Details ...	126	0.71	3.15	0	0	0	2629	tags=47%, list=13%, signal=54%			4	MYC TARGETS V2	Details ...	52	0.72	2.68	0	0	0	2153	tags=52%, list=11%, signal=58%
5	SYNTHESIS OF DNA	Details ...	119	0.72	3.13	0	0	0	2629	tags=47%, list=13%, signal=54%			5	MITOTIC SPINDLE	Details ...	196	0.5	2.33	0	0	0	2715	tags=33%, list=14%, signal=38%
6	G2 M CHECKPOINTS	Details ...	125	0.71	3.11	0	0	0	3108	tags=48%, list=16%, signal=57%			6	DNA REPAIR	Details ...	141	0.5	2.22	0	0	0	3116	tags=35%, list=16%, signal=42%
7	MITOTIC G1 PHASE AND G1 S TRANSITION	Details ...	147	0.68	3.05	0	0	0	3256	tags=50%, list=17%, signal=60%			7	MTORC1 SIGNALING	Details ...	192	0.44	2.06	0	0	0	5235	tags=48%, list=27%, signal=65%
8	DNA REPAIR	Details ...	264	0.62	3.02	0	0	0	3108	tags=47%, list=16%, signal=55%			8	WNT BETA CATENIN SIGNALING	Details ...	41	0.54	1.91	0	0	0.001	2769	tags=34%, list=14%, signal=40%
9	MITOTIC METAPHASE AND ANAPHASE	Details ...	222	0.63	3.02	0	0	0	3412	tags=46%, list=17%, signal=56%			9	UNFOLDED PROTEIN RESPONSE	Details ...	97	0.42	1.75	0	0.001	0.012	4487	tags=37%, list=23%, signal=48%
10	DNA REPLICATION PRE INITIATION	Details ...	98	0.7	2.95	0	0	0	2569	tags=42%, list=13%, signal=48%			10	PEROXISOME	Details ...	99	0.37	1.54	0.002	0.013	0.12	5407	tags=46%, list=27%, signal=64%
10	FORMATION OF THE CORNIFIED ENVELOPE	Details ...	127	-0.46	-1.99	0	0.006	0.086	5350	tags=45%, list=27%, signal=61%			10	HEME METABOLISM	Details ...	187	-0.31	-1.41	0.015	0.058	0.438	2773	tags=20%, list=14%, signal=23%
9	INTERLEUKIN 10 SIGNALING	Details ...	42	-0.57	-2.05	0	0.002	0.031	3819	tags=43%, list=19%, signal=53%			9	ALLOGRAFT REJECTION	Details ...	189	-0.31	-1.42	0.013	0.059	0.407	5261	tags=34%, list=27%, signal=46%
8	DEFENSINS	Details ...	40	-0.6	-2.06	0	0.002	0.023	3025	tags=58%, list=15%, signal=68%			8	COMPLEMENT	Details ...	194	-0.33	-1.51	0.002	0.027	0.188	2994	tags=24%, list=15%, signal=28%
7	DEFECTIVE GALNT3 CAUSES HFTC	Details ...	15	-0.77	-2.07	0	0.002	0.023	2926	tags=60%, list=15%, signal=70%			7	INTERFERON GAMMA RESPONSE	Details ...	191	-0.34	-1.55	0	0.021	0.128	5043	tags=35%, list=26%, signal=47%
6	CYTOSOLIC SULFONATION OF SMALL MOLECULES	Details ...	20	-0.72	-2.11	0	0.001	0.01	733	tags=35%, list=4%, signal=36%			6	HYPOXIA	Details ...	192	-0.35	-1.6	0	0.015	0.085	3533	tags=27%, list=18%, signal=32%
5	TERMINATION OF O GLYCAN BIOSYNTHESIS	Details ...	21	-0.71	-2.15	0	0.001	0.008	3318	tags=57%, list=17%, signal=69%			5	KRAS SIGNALING DN	Details ...	190	-0.37	-1.67	0	0.008	0.038	4859	tags=38%, list=25%, signal=50%
4	KERATINIZATION	Details ...	210	-0.47	-2.19	0	0.001	0.006	6342	tags=54%, list=32%, signal=79%			4	KRAS SIGNALING UP	Details ...	194	-0.38	-1.73	0	0.004	0.017	3877	tags=30%, list=20%, signal=38%
3	ANTIMICROBIAL PEPTIDES	Details ...	84	-0.55	-2.21	0	0.001	0.004	3025	tags=45%, list=15%, signal=53%			3	INFLAMMATORY RESPONSE	Details ...	197	-0.44	-2.03	0	0.001	0.002	4158	tags=38%, list=21%, signal=48%
2	BETA DEFENSINS	Details ...	32	-0.68	-2.24	0	0.001	0.003	3025	tags=59%, list=15%, signal=70%			2	TNFA SIGNALING VIA NFKB	Details ...	191	-0.45	-2.04	0	0	0	5509	tags=49%, list=28%, signal=67%
1	OLFACTORY SIGNALING PATHWAY	Details ...	391	-0.46	-2.29	0	0.001	0.001	5498	tags=47%, list=28%, signal=64%			1	IL6 JAK STAT3 SIGNALING	Details ...	85	-0.52	-2.09	0	0	0	4073	tags=39%, list=21%, signal=49%
