## Supplementary material and data tables for "“A Fine-Tuned Phosphatidylinositol Profile Contributes to Colonocyte Differentiation and Malignization: Evidence From Integrated Omics”": Supplementary Table 6.xlsx

### Sheet: Fig 3e TAC Healthy_High_vs_Low
TAC Healthy_High_vs_Low lipid genes, Wikipathways
	Pathway	#Total	#Up	Up List	#Down	Down List	Significance	p-value
	Metapathway biotransformation Phase I and II	11	1	CYP4X1	10	CYP27A1,AKR1C2,CYP2C19,CYP4F12,CYP2C9,CYP2C18,CYP3A7,AKR1C1,AKR1B10,CYP3A5	11.46	0
	Oxidation by cytochrome P450	8	1	CYP4X1	7	CYP2C18,CYP3A5,CYP27A1,CYP2C19,CYP2C9,CYP4F12,CYP3A7	11.09	0
	Estrogen metabolism	5	1	HSD17B8	4	CYP3A5,CYP2C9,CYP3A7,CYP2C19	8.16	0
	Pregnane X receptor pathway	5	0		5	CYP3A7,CYP4F12,CYP2C9,CYP3A5,CYP2C19	7.52	0
	Prostaglandin synthesis and regulation	5	1	PTGDR	4	HPGD,CBR1,AKR1C1,AKR1C2	6.77	0
	Diclofenac metabolic pathway	3	0		3	CYP2C9,CYP2C18,CYP2C19	6.7	0
	Glucocorticoid biosynthesis	3	0		3	AKR1C2,CBR1,AKR1C1	5.25	6e-06
	Tamoxifen metabolism	3	0		3	CYP2C9,CYP3A5,CYP2C19	4.59	2.6e-05
	Nuclear receptors meta-pathway	7	1	TGFBR3	6	CBR1,CYP2C9,CYP3A5,CYP2C19,CYP3A7,CYP4F12	4.54	2.9e-05
	Androgen biosynthesis	3	0		3	CYP3A7,AKR1C1,AKR1C2	4.53	3e-05
	Constitutive androstane receptor pathway	3	0		3	CYP2C9,CYP2C19,CYP3A5	4.03	9.4e-05
	Eicosanoid metabolism via cyclooxygenases (COX)	3	1	PTGDR	2	HPGD,CYP4F12	3.99	0.000103
	Benzo(a)pyrene metabolism	2	0		2	AKR1C2,AKR1C1	3.57	0.000267
	Eicosanoid metabolism via cytochrome P450 monooxygenases pathway	2	0		2	CYP2C18,CYP4F12	3.57	0.000267
	Octadecanoid formation from linoleic acid	2	0		2	CYP2C19,CYP2C9	3.17	0.000669
	Congenital generalized lipodystrophy	2	0		2	GPAT3,AGPAT2	2.86	0.001382
	ADHD and autism (ASD) pathways	5	1	NOS2	4	CBR1,AKR1C1,CYP2C19,CYP2C9	2.79	0.001622
	ADHD and autism (ASD) linked metabolic pathways and SNP	5	1	NOS2	4	CBR1,AKR1C1,CYP2C19,CYP2C9	2.74	0.001814
	Glycosphingolipid metabolism	2	0		2	GBA3,ARSA	2.74	0.001831
	Omega-3-fatty acids in senescence	2	0		2	CYP2C9,HPGD	2.6	0.002522
	Eicosanoid metabolism via lipooxygenases (LOX)	2	0		2	HPGD,CYP4F12	2.54	0.002907
	Cannabinoid receptor signaling	2	0		2	CYP2C19,CYP2C9	2.54	0.002907
	Sphingolipid metabolism	3	0		3	SMPD1,ACER3,GBA3	2.39	0.004072
	Melatonin metabolism and effects	2	1	CSNK1E	1	CYP2C19	2.28	0.005212
	Phosphatidyl inositol phosphate pathway	2	0		2	PIP5K1B,PLCD3	2.13	0.007497
	*Red = not selected as lipid metabolism

### Sheet: Fig 3e TAC Tumor_High_vs_Low
TAC Tumor_High_vs_Low lipid genes, Wikipathways
	Pathway	#Total	#Up	Up List	#Down	Down List	Significance	p-value
	Phosphatidyl inositol phosphate pathway	6	5	PLCG1,INPP5D,PIKFYVE,PIP5K1C,PIP5K1A	1	PIP5K1B	8.83	0
	Cholesterol metabolism with Bloch and Kandutsch-Russell pathways	5	5	FASN,TM7SF2,LSS,ACSL1,ELOVL5	0		7.01	0
	Irinotecan pathway	3	1	ABCC1	2	CES2,CYP3A5	5.54	3e-06
	B cell receptor signaling	5	4	INPP5D,PLCG1,PIP5K1A,PIP5K1C	1	PIP5K1B	5.36	4e-06
	Omega-9 fatty acid synthesis	3	3	ACSL1,FASN,ELOVL5	0		5.32	5e-06
	5q35 copy number variation	3	3	BRCA1,PLCG1,INPP5D	0		3.67	0.000215
	Regulation of actin cytoskeleton	4	3	PIK3R3,PIP5K1A,PIP5K1C	1	PIP5K1B	3.31	0.00049
	Omega-3 / omega-6 fatty acid synthesis	2	2	ACSL1,ELOVL5	0		3.29	0.000515
	Post-translational modification: synthesis of GPI-anchored proteins	4	1	PIGW	3	PLAUR,PIGL,PIGZ	3.18	0.000654
	Activation of gene expression by SREBF (SREBP)	3	3	TM7SF2,LSS,FASN	0		2.92	0.001193
	Fatty acid biosynthesis	2	2	FASN,ACSL1	0		2.85	0.001412
	Cholesterol biosynthesis pathway in hepatocytes	5	5	LSS,TM7SF2,FASN,ACSL1,ELOVL5	0		2.81	0.001538
	Cholesterol biosynthesis	2	2	TM7SF2,LSS	0		2.74	0.001805
	Lipid metabolism pathway	2	1	FASN	1	ACSS2	2.65	0.002245
	Enterocyte cholesterol metabolism	2	2	LSS,TM7SF2	0		2.44	0.003637
	mBDNF and proBDNF regulation of GABA neurotransmission	2	2	PLCG1,PIK3R3	0		2.39	0.004034
	Fatty acyl-CoA biosynthesis	2	2	FASN,PPT1	0		2.37	0.00424
	Hedgehog signaling	2	1	CSNK1G2	1	CSNK1E	2.33	0.004666
	Wnt signaling	2	0		2	CSNK1E,PIP5K1B	2.17	0.006814
	Heroin metabolism	1	0		1	CES2	2.14	0.007259
	Nuclear receptors meta-pathway	4	1	FASN	3	CYP3A5,CES3,CES2	2.12	0.007651
	MET in type 1 papillary renal cell carcinoma	2	2	PLCG1,PIK3R3	0		2.04	0.009032
	Kit receptor signaling	2	2	PLCG1,INPP5D	0		2.04	0.009032
	Oxidation by cytochrome P450	2	1	CYP4X1	1	CYP3A5	1.98	0.01056
	Metapathway biotransformation Phase I and II	3	1	CYP4X1	2	AKR1B10,CYP3A5	1.97	0.010685
	*Red = not selected as lipid metabolism

### Sheet: Tumor_vs_Healthy
Tumor cells											vs.	Healthy cells
GS	GS DETAILS	SIZE	ES	NES	NOM p-val	FDR q-val	FWER p-val	RANK AT MAX	LEADING EDGE			GS	GS DETAILS	SIZE	ES	NES	NOM p-val	FDR q-val	FWER p-val	RANK AT MAX	LEADING EDGE
follow link to MSigDB												follow link to MSigDB
1	WP_NRXN1_DELETION_SYNDROME	Details ...	17	0.7	1.63	0.006	1	0.678	54	tags=12%, list=0%, signal=12%		1	WP_MITOCHONDRIAL_COMPLEX_I_ASSEMBLY_MODEL_OXPHOS_SYSTEM	Details ...	45	-0.6	-1.84	0.006	0.071	0.097	4416	tags=58%, list=22%, signal=74%
2	WP_TYPE_I_INTERFERON_INDUCTION_AND_SIGNALING_DURING_SARS_COV_2_INFECTION	Details ...	30	0.62	1.63	0.016	1	0.688	3444	tags=40%, list=18%, signal=48%		2	WP_MITOCHONDRIAL_COMPLEX_IV_ASSEMBLY	Details ...	27	-0.61	-1.8	0	0.066	0.165	6799	tags=78%, list=35%, signal=119%
3	WP_MIRNA_ROLE_IN_IMMUNE_RESPONSE_IN_SEPSIS	Details ...	35	0.6	1.59	0.022	1	0.813	4338	tags=46%, list=22%, signal=59%		3	WP_OXIDATIVE_PHOSPHORYLATION	Details ...	34	-0.6	-1.71	0.014	0.145	0.387	5121	tags=71%, list=26%, signal=95%
4	WP_MRNA_PROCESSING	Details ...	119	0.5	1.58	0.068	1	0.824	6022	tags=58%, list=31%, signal=83%		4	WP_ELECTRON_TRANSPORT_CHAIN_OXPHOS_SYSTEM_IN_MITOCHONDRIA	Details ...	71	-0.5	-1.63	0.068	0.355	0.688	6799	tags=82%, list=35%, signal=124%
5	WP_DISRUPTION_OF_POSTSYNAPTIC_SIGNALING_BY_CNV	Details ...	32	0.63	1.57	0.002	1	0.853	2224	tags=31%, list=11%, signal=35%		5	WP_LEUCINE_ISOLEUCINE_AND_VALINE_METABOLISM	Details ...	22	-0.76	-1.62	0.004	0.291	0.694	3265	tags=68%, list=17%, signal=82%
6	WP_WNT_SIGNALING_PATHWAY_AND_PLURIPOTENCY	Details ...	95	0.5	1.56	0.006	0.961	0.866	2981	tags=29%, list=15%, signal=35%		6	WP_COMMON_PATHWAYS_UNDERLYING_DRUG_ADDICTION	Details ...	41	-0.5	-1.58	0.027	0.41	0.842	3606	tags=34%, list=18%, signal=42%
7	WP_ANDROGEN_RECEPTOR_SIGNALING_PATHWAY	Details ...	80	0.43	1.56	0.012	0.865	0.875	3691	tags=29%, list=19%, signal=35%		7	WP_AMINO_ACID_METABOLISM	Details ...	84	-0.56	-1.56	0.023	0.428	0.873	2102	tags=38%, list=11%, signal=42%
8	WP_SYNAPTIC_SIGNALING_PATHWAYS_ASSOCIATED_WITH_AUTISM_SPECTRUM_DISORDER	Details ...	48	0.48	1.55	0.004	0.78	0.879	1647	tags=15%, list=8%, signal=16%		8	WP_FATTY_ACID_OMEGA_OXIDATION	Details ...	15	-0.81	-1.55	0.006	0.436	0.899	470	tags=33%, list=2%, signal=34%
9	WP_NUCLEOTIDE_EXCISION_REPAIR_IN_XERODERMA_PIGMENTOSUM	Details ...	56	0.63	1.55	0.048	0.725	0.889	4468	tags=54%, list=23%, signal=69%		9	WP_THERMOGENESIS	Details ...	106	-0.44	-1.52	0.006	0.517	0.942	1142	tags=15%, list=6%, signal=16%
10	WP_EUKARYOTIC_TRANSCRIPTION_INITIATION	Details ...	39	0.54	1.54	0.055	0.709	0.897	4291	tags=46%, list=22%, signal=59%		10	WP_NONALCOHOLIC_FATTY_LIVER_DISEASE	Details ...	141	-0.4	-1.51	0.056	0.478	0.947	4958	tags=48%, list=25%, signal=63%
11	WP_NETWORK_MAP_OF_SARS_COV_2_SIGNALING_PATHWAY	Details ...	210	0.52	1.54	0.012	0.674	0.906	3150	tags=35%, list=16%, signal=41%		11	WP_TCA_CYCLE_AKA_KREBS_OR_CITRIC_ACID_CYCLE	Details ...	18	-0.73	-1.51	0.04	0.449	0.949	2528	tags=61%, list=13%, signal=70%
12	WP_PLEURAL_MESOTHELIOMA	Details ...	416	0.4	1.54	0.002	0.624	0.908	2435	tags=21%, list=12%, signal=24%		12	WP_EICOSANOID_METABOLISM_VIA_CYCLOOXYGENASES_COX	Details ...	29	-0.61	-1.5	0.01	0.432	0.952	2102	tags=38%, list=11%, signal=42%
13	WP_1P36_COPY_NUMBER_VARIATION_SYNDROME	Details ...	85	0.39	1.53	0.015	0.6	0.916	2761	tags=22%, list=14%, signal=26%		13	WP_FATTY_ACID_BETA_OXIDATION	Details ...	34	-0.63	-1.5	0.06	0.432	0.958	2040	tags=50%, list=10%, signal=56%
14	WP_ECTODERM_DIFFERENTIATION	Details ...	129	0.43	1.52	0.002	0.611	0.929	3085	tags=29%, list=16%, signal=34%		14	WP_METABOLISM_OF_SPHINGOLIPIDS_IN_ER_AND_GOLGI_APPARATUS	Details ...	21	-0.59	-1.49	0.05	0.411	0.96	1708	tags=29%, list=9%, signal=31%
15	WP_EPITHELIAL_TO_MESENCHYMAL_TRANSITION_IN_COLORECTAL_CANCER	Details ...	153	0.44	1.52	0.008	0.587	0.934	2981	tags=25%, list=15%, signal=30%		15	WP_MITOCHONDRIAL_FATTY_ACID_OXIDATION_DISORDERS	Details ...	19	-0.84	-1.49	0.012	0.394	0.962	1615	tags=74%, list=8%, signal=80%
16	WP_TROP2_REGULATORY_SIGNALING	Details ...	43	0.6	1.51	0.014	0.625	0.953	2091	tags=35%, list=11%, signal=39%		16	WP_NICOTINE_EFFECT_ON_DOPAMINERGIC_NEURONS	Details ...	21	-0.54	-1.48	0.035	0.394	0.968	3040	tags=38%, list=15%, signal=45%
17	WP_TLR4_SIGNALING_AND_TOLERANCE	Details ...	26	0.54	1.5	0.019	0.61	0.955	5642	tags=54%, list=29%, signal=75%		17	WP_PROSTAGLANDIN_SYNTHESIS_AND_REGULATION	Details ...	45	-0.6	-1.48	0.014	0.394	0.97	856	tags=31%, list=4%, signal=32%
18	WP_BREAST_CANCER_PATHWAY	Details ...	149	0.41	1.5	0.006	0.614	0.957	3869	tags=30%, list=20%, signal=37%		18	WP_TCA_CYCLE_AND_DEFICIENCY_OF_PYRUVATE_DEHYDROGENASE_COMPLEX_PDHC	Details ...	16	-0.7	-1.47	0.05	0.401	0.974	3705	tags=75%, list=19%, signal=92%
19	WP_SMALL_CELL_LUNG_CANCER	Details ...	93	0.47	1.49	0.033	0.601	0.962	3014	tags=31%, list=15%, signal=37%		19	WP_MITOCHONDRIAL_LONG_CHAIN_FATTY_ACID_BETA_OXIDATION	Details ...	17	-0.83	-1.46	0.019	0.407	0.978	1615	tags=71%, list=8%, signal=77%
20	WP_INTERACTIONS_BETWEEN_IMMUNE_CELLS_AND_MICRORNAS_IN_TUMOR_MICROENVIRONMENT	Details ...	27	0.55	1.49	0.031	0.575	0.963	3318	tags=33%, list=17%, signal=40%		20	WP_SEROTONIN_RECEPTOR_4_6_7_AND_NR3C_SIGNALING	Details ...	19	-0.65	-1.45	0.074	0.41	0.983	979	tags=26%, list=5%, signal=28%

### Sheet: Tumor Low_vs_Healthy_Low
Tumor EPHB2 Low cells enrichment											vs.	Healthy EPHB2 Low cells enrichment
	GS	GS DETAILS	SIZE	ES	NES	NOM p-val	FDR q-val	FWER p-val	RANK AT MAX	LEADING EDGE			GS	GS DETAILS	SIZE	ES	NES	NOM p-val	FDR q-val	FWER p-val	RANK AT MAX	LEADING EDGE
	follow link to MSigDB												follow link to MSigDB
1	WP_RETINOBLASTOMA_GENE_IN_CANCER	Details ...	85	0.66	2.46	0	0	0	2997	tags=54%, list=15%, signal=64%		1	WP_MITOCHONDRIAL_FATTY_ACID_OXIDATION_DISORDERS	Details ...	19	-0.83	-2.37	0	0	0	2528	tags=84%, list=13%, signal=97%
2	WP_DNA_REPLICATION	Details ...	42	0.72	2.31	0	0	0	2665	tags=55%, list=14%, signal=63%		2	WP_MITOCHONDRIAL_LONG_CHAIN_FATTY_ACID_BETA_OXIDATION	Details ...	17	-0.84	-2.33	0	0	0	1595	tags=76%, list=8%, signal=83%
3	WP_DNA_IR_DAMAGE_AND_CELLULAR_RESPONSE_VIA_ATR	Details ...	74	0.63	2.3	0	0	0	2879	tags=46%, list=15%, signal=54%		3	WP_FATTY_ACID_BETA_OXIDATION	Details ...	34	-0.69	-2.2	0	0	0	3532	tags=62%, list=18%, signal=75%
4	WP_CELL_CYCLE	Details ...	118	0.55	2.12	0	0	0	2800	tags=39%, list=14%, signal=45%		4	WP_LEUCINE_ISOLEUCINE_AND_VALINE_METABOLISM	Details ...	22	-0.73	-2.14	0	0	0	2904	tags=64%, list=15%, signal=75%
5	WP_GASTRIC_CANCER_NETWORK_1	Details ...	24	0.71	2.05	0	0.001	0.005	2912	tags=58%, list=15%, signal=68%		5	WP_TCA_CYCLE_AKA_KREBS_OR_CITRIC_ACID_CYCLE	Details ...	18	-0.75	-2.13	0	0	0	3248	tags=72%, list=17%, signal=86%
6	WP_NETWORK_MAP_OF_SARS_COV_2_SIGNALING_PATHWAY	Details ...	210	0.49	2.03	0	0.001	0.009	3187	tags=34%, list=16%, signal=40%		6	WP_MITOCHONDRIAL_COMPLEX_I_ASSEMBLY_MODEL_OXPHOS_SYSTEM	Details ...	45	-0.61	-2.08	0	0.002	0.01	5364	tags=62%, list=27%, signal=85%
7	WP_COMPLEMENT_AND_COAGULATION_CASCADES	Details ...	57	0.56	1.95	0	0.008	0.054	2667	tags=33%, list=14%, signal=38%		7	WP_7_OXO_C_AND_7_BETA_HC_PATHWAYS	Details ...	26	-0.64	-2.04	0	0.003	0.021	2276	tags=42%, list=12%, signal=48%
8	WP_DNA_MISMATCH_REPAIR	Details ...	23	0.68	1.94	0	0.007	0.057	3200	tags=52%, list=16%, signal=62%		8	WP_AMINO_ACID_METABOLISM	Details ...	84	-0.52	-2.03	0	0.004	0.03	1852	tags=35%, list=9%, signal=38%
9	WP_G1_TO_S_CELL_CYCLE_CONTROL	Details ...	64	0.54	1.9	0	0.013	0.112	2665	tags=42%, list=14%, signal=49%		9	WP_FERROPTOSIS	Details ...	62	-0.54	-1.99	0	0.005	0.043	2350	tags=39%, list=12%, signal=44%
10	WP_DISRUPTION_OF_POSTSYNAPTIC_SIGNALING_BY_CNV	Details ...	32	0.61	1.9	0.004	0.012	0.122	2768	tags=34%, list=14%, signal=40%		10	WP_TCA_CYCLE_AND_DEFICIENCY_OF_PYRUVATE_DEHYDROGENASE_COMPLEX_PDHC	Details ...	16	-0.7	-1.94	0.002	0.01	0.096	3139	tags=69%, list=16%, signal=82%
11	WP_DNA_REPAIR_PATHWAYS_FULL_NETWORK	Details ...	113	0.49	1.89	0	0.012	0.126	4210	tags=40%, list=21%, signal=50%		11	WP_EICOSANOID_METABOLISM_VIA_CYCLOOXYGENASES_COX	Details ...	29	-0.61	-1.91	0	0.013	0.129	2406	tags=45%, list=12%, signal=51%
12	WP_INTRAFLAGELLAR_TRANSPORT_PROTEINS_BINDING_TO_DYNEIN	Details ...	23	0.64	1.84	0.004	0.022	0.243	2874	tags=39%, list=15%, signal=46%		12	WP_PROSTAGLANDIN_SYNTHESIS_AND_REGULATION	Details ...	45	-0.54	-1.9	0	0.014	0.145	1860	tags=33%, list=9%, signal=37%
13	WP_PATHOGENESIS_OF_SARS_COV_2_MEDIATED_BY_NSP9_NSP10_COMPLEX	Details ...	21	0.66	1.84	0	0.022	0.256	1366	tags=38%, list=7%, signal=41%		13	WP_ENERGY_METABOLISM	Details ...	45	-0.53	-1.9	0	0.013	0.146	3949	tags=40%, list=20%, signal=50%
14	WP_TROP2_REGULATORY_SIGNALING	Details ...	43	0.57	1.81	0	0.03	0.348	1967	tags=30%, list=10%, signal=34%		14	WP_GLUCURONIDATION	Details ...	15	-0.71	-1.9	0.002	0.013	0.16	3267	tags=80%, list=17%, signal=96%
15	WP_HAIR_FOLLICLE_DEVELOPMENT_ORGANOGENESIS_PART_2_OF_3	Details ...	31	0.58	1.8	0.007	0.035	0.414	2300	tags=35%, list=12%, signal=40%		15	WP_OXIDATIVE_PHOSPHORYLATION	Details ...	34	-0.58	-1.9	0	0.012	0.16	5364	tags=65%, list=27%, signal=89%
16	WP_DEVELOPMENT_OF_URETERIC_COLLECTION_SYSTEM	Details ...	59	0.51	1.78	0	0.041	0.488	1741	tags=29%, list=9%, signal=32%		16	WP_EICOSANOID_METABOLISM_VIA_LIPOOXYGENASES_LOX	Details ...	26	-0.6	-1.88	0	0.013	0.186	2489	tags=46%, list=13%, signal=53%
17	WP_OVERVIEW_OF_PROINFLAMMATORY_AND_PROFIBROTIC_MEDIATORS	Details ...	122	0.45	1.77	0.002	0.042	0.523	1825	tags=21%, list=9%, signal=23%		17	WP_ELECTRON_TRANSPORT_CHAIN_OXPHOS_SYSTEM_IN_MITOCHONDRIA	Details ...	71	-0.49	-1.87	0.003	0.015	0.217	6955	tags=72%, list=35%, signal=111%
18	WP_MIRNA_REGULATION_OF_DNA_DAMAGE_RESPONSE	Details ...	65	0.5	1.77	0	0.04	0.527	4096	tags=46%, list=21%, signal=58%		18	WP_PDGF_PATHWAY	Details ...	37	-0.55	-1.85	0.002	0.017	0.246	5550	tags=62%, list=28%, signal=86%
19	WP_DNA_DAMAGE_RESPONSE	Details ...	65	0.5	1.77	0	0.039	0.529	4096	tags=46%, list=21%, signal=58%		19	WP_ZINC_HOMEOSTASIS	Details ...	36	-0.55	-1.84	0	0.018	0.273	2858	tags=50%, list=15%, signal=58%
20	WP_CELL_INTERACTIONS_OF_THE_PANCREATIC_CANCER_MICROENVIRONMENT	Details ...	26	0.59	1.74	0.005	0.052	0.642	1014	tags=31%, list=5%, signal=32%		20	WP_METAPATHWAY_BIOTRANSFORMATION_PHASE_I_AND_II	Details ...	168	-0.42	-1.83	0	0.019	0.302	3437	tags=34%, list=17%, signal=41%

### Sheet: Tumor_High_vs_Healthy_High
	Tumor EPHB2 High cells Enrichment										vs.	Healthy EPHB2 High cells Enrichment
	GS	GS DETAILS	SIZE	ES	NES	NOM p-val	FDR q-val	FWER p-val	RANK AT MAX	LEADING EDGE			GS	GS DETAILS	SIZE	ES	NES	NOM p-val	FDR q-val	FWER p-val	RANK AT MAX	LEADING EDGE
	follow link to MSigDB												follow link to MSigDB
1	WP_DNA_IR_DAMAGE_AND_CELLULAR_RESPONSE_VIA_ATR	Details ...	74	0.57	2.03	0	0.013	0.011	4879	tags=57%, list=25%, signal=75%		1	WP_FATTY_ACID_OMEGA_OXIDATION	Details ...	15	-0.76	-2.01	0	0.022	0.029	2902	tags=53%, list=15%, signal=63%
2	WP_CELL_CYCLE	Details ...	118	0.5	1.9	0	0.081	0.125	3029	tags=32%, list=15%, signal=38%		2	WP_MITOCHONDRIAL_FATTY_ACID_OXIDATION_DISORDERS	Details ...	19	-0.72	-2	0	0.013	0.035	1706	tags=63%, list=9%, signal=69%
3	WP_DNA_DAMAGE_RESPONSE	Details ...	65	0.54	1.87	0.002	0.075	0.168	3515	tags=40%, list=18%, signal=49%		3	WP_GLUCURONIDATION	Details ...	15	-0.78	-1.97	0	0.012	0.049	2180	tags=80%, list=11%, signal=90%
4	WP_NETWORK_MAP_OF_SARS_COV_2_SIGNALING_PATHWAY	Details ...	210	0.46	1.87	0	0.059	0.174	2460	tags=29%, list=13%, signal=33%		4	WP_PROSTAGLANDIN_SYNTHESIS_AND_REGULATION	Details ...	45	-0.58	-1.9	0	0.027	0.132	1378	tags=31%, list=7%, signal=33%
5	WP_METABOLIC_PATHWAY_OF_LDL_HDL_AND_TG_INCLUDING_DISEASES	Details ...	16	0.74	1.87	0	0.054	0.197	2554	tags=44%, list=13%, signal=50%		5	WP_LEUCINE_ISOLEUCINE_AND_VALINE_METABOLISM	Details ...	22	-0.68	-1.9	0	0.022	0.133	2752	tags=50%, list=14%, signal=58%
6	WP_STATIN_INHIBITION_OF_CHOLESTEROL_PRODUCTION	Details ...	27	0.63	1.86	0	0.049	0.21	2554	tags=30%, list=13%, signal=34%		6	WP_SMALL_LIGAND_GPCRS	Details ...	18	-0.69	-1.9	0.002	0.02	0.143	461	tags=28%, list=2%, signal=28%
7	WP_P53_TRANSCRIPTIONAL_GENE_NETWORK	Details ...	88	0.5	1.84	0	0.056	0.27	2523	tags=31%, list=13%, signal=35%		7	WP_AMINO_ACID_METABOLISM	Details ...	84	-0.5	-1.86	0	0.028	0.227	1521	tags=27%, list=8%, signal=30%
8	WP_PHOTODYNAMIC_THERAPY_INDUCED_NF_KB_SURVIVAL_SIGNALING	Details ...	35	0.6	1.84	0.002	0.049	0.273	2613	tags=34%, list=13%, signal=39%		8	WP_MITOCHONDRIAL_COMPLEX_I_ASSEMBLY_MODEL_OXPHOS_SYSTEM	Details ...	45	-0.56	-1.86	0	0.025	0.227	4711	tags=58%, list=24%, signal=76%
9	WP_IMMUNE_RESPONSE_TO_TUBERCULOSIS	Details ...	22	0.66	1.83	0	0.049	0.297	2471	tags=45%, list=13%, signal=52%		9	WP_TCA_CYCLE_AKA_KREBS_OR_CITRIC_ACID_CYCLE	Details ...	18	-0.7	-1.86	0.002	0.023	0.234	3443	tags=61%, list=18%, signal=74%
10	WP_DNA_IR_DOUBLE_STRAND_BREAKS_AND_CELLULAR_RESPONSE_VIA_ATM	Details ...	53	0.55	1.82	0.002	0.048	0.321	4880	tags=51%, list=25%, signal=68%		10	WP_MITOCHONDRIAL_LONG_CHAIN_FATTY_ACID_BETA_OXIDATION	Details ...	17	-0.71	-1.85	0.004	0.022	0.25	1699	tags=59%, list=9%, signal=64%
11	WP_PATHOGENESIS_OF_SARS_COV_2_MEDIATED_BY_NSP9_NSP10_COMPLEX	Details ...	21	0.65	1.81	0.004	0.05	0.361	1036	tags=38%, list=5%, signal=40%		11	WP_METAPATHWAY_BIOTRANSFORMATION_PHASE_I_AND_II	Details ...	168	-0.45	-1.85	0	0.022	0.269	1838	tags=26%, list=9%, signal=28%
12	WP_MIRNA_REGULATION_OF_DNA_DAMAGE_RESPONSE	Details ...	65	0.52	1.8	0	0.049	0.379	3515	tags=40%, list=18%, signal=49%		12	WP_TCA_CYCLE_AND_DEFICIENCY_OF_PYRUVATE_DEHYDROGENASE_COMPLEX_PDHC	Details ...	16	-0.68	-1.8	0.004	0.032	0.399	3779	tags=69%, list=19%, signal=85%
13	WP_EUKARYOTIC_TRANSCRIPTION_INITIATION	Details ...	39	0.56	1.79	0.002	0.053	0.423	6428	tags=59%, list=33%, signal=87%		13	WP_DEREGULATION_OF_RAB_AND_RAB_EFFECTOR_GENES_IN_BLADDER_CANCER	Details ...	16	-0.69	-1.79	0	0.033	0.431	1800	tags=50%, list=9%, signal=55%
14	WP_INTRAFLAGELLAR_TRANSPORT_PROTEINS_BINDING_TO_DYNEIN	Details ...	23	0.64	1.78	0.008	0.055	0.469	1800	tags=35%, list=9%, signal=38%		14	WP_FATTY_ACID_BETA_OXIDATION	Details ...	34	-0.57	-1.79	0.004	0.033	0.47	2160	tags=44%, list=11%, signal=49%
15	WP_TROP2_REGULATORY_SIGNALING	Details ...	43	0.56	1.78	0.002	0.054	0.483	2206	tags=35%, list=11%, signal=39%		15	WP_NUCLEAR_RECEPTORS	Details ...	38	-0.54	-1.78	0.006	0.035	0.509	2532	tags=37%, list=13%, signal=42%
16	WP_TYPE_II_INTERFERON_SIGNALING	Details ...	36	0.57	1.77	0.002	0.057	0.527	3271	tags=47%, list=17%, signal=57%		16	WP_ELECTRON_TRANSPORT_CHAIN_OXPHOS_SYSTEM_IN_MITOCHONDRIA	Details ...	71	-0.48	-1.75	0.002	0.045	0.62	5216	tags=61%, list=27%, signal=82%
17	WP_MIRNA_ROLE_IN_IMMUNE_RESPONSE_IN_SEPSIS	Details ...	35	0.57	1.76	0.004	0.061	0.575	3218	tags=37%, list=16%, signal=44%		17	WP_OXIDATIVE_PHOSPHORYLATION	Details ...	34	-0.56	-1.74	0.008	0.048	0.658	4711	tags=68%, list=24%, signal=89%
18	WP_PANCREATIC_ADENOCARCINOMA_PATHWAY	Details ...	84	0.48	1.75	0	0.062	0.607	1920	tags=21%, list=10%, signal=24%		18	WP_MITOCHONDRIAL_COMPLEX_IV_ASSEMBLY	Details ...	27	-0.58	-1.7	0.006	0.065	0.783	7240	tags=81%, list=37%, signal=129%
19	WP_COMPLEMENT_AND_COAGULATION_CASCADES	Details ...	57	0.52	1.75	0.002	0.059	0.61	1919	tags=23%, list=10%, signal=25%		19	WP_MITOCHONDRIAL_GENE_EXPRESSION	Details ...	19	-0.59	-1.62	0.019	0.126	0.956	972	tags=21%, list=5%, signal=22%
20	WP_ALPHA_6_BETA_4_SIGNALING_PATHWAY	Details ...	30	0.57	1.73	0.007	0.071	0.695	3144	tags=37%, list=16%, signal=44%		20	WP_HIPPOCAMPAL_SYNAPTOGENESIS_AND_NEUROGENESIS	Details ...	24	-0.55	-1.59	0.037	0.152	0.983	5324	tags=54%, list=27%, signal=74%
